# Transcriptomics uncovers outer membrane remodeling as conserved strategy for *Burkholderia cenocepacia* survival in protozoan and macrophage phagosomes

**DOI:** 10.64898/2026.10.08.756501

**Authors:** Álvaro Morón, Alaa E. Tarhouchi, Iván Belinchón, Nerea Castañeda, Patricia de Francisco, Silvia Díaz, Francisco Amaro

## Abstract

Bacterivorous protists expose bacteria to hostile stress conditions that resemble those encountered within macrophage phagosomes and may therefore act as training grounds for bacterial pathogens. However, the mechanisms enabling bacterial survival within protozoan phagosomes remain poorly understood. Here we characterized the transcriptome of the opportunistic pathogen *Burkholderia cenocepacia* during transit through phagosomes and expelled food vacuoles of the ubiquitous protozoan ciliate *Tetrahymena elliotti*. Our data revealed a coordinated response involving bacterial metabolic reprogramming, with the upregulation of NADPH-generating pathways and uptake systems for host-derived nutrients, alongside the activation of several stress responses and envelope remodeling to maintain outer membrane barrier function and repair phagosomal damage. Disruption of antioxidant defenses, the RpoE-dependent envelope stress response, the Mla pathway and other proteins associated with outer membrane integrity severely impaired intracellular survival in both protozoa and macrophages, revealing conserved mechanisms required for persistence within evolutionarily distant phagocytes. This adaptive response not only contributed to bacterial survival but it also primed *B. cenocepacia* for increased chlorhexidine resistance and adhesion to collagen and human lung epithelial cells. Collectively, our findings reveal that protozoan phagosomes drive physiological adaptations with consequences extending beyond grazing resistance. Protozoa may therefore help disseminate stress-adapted bacteria with enhanced resistance and colonization potential, providing a mechanistic link between adaptation to environmental predators and survival in the human host.
