## Supplementary Table S6A for "Transcriptomics uncovers outer membrane remodeling as conserved strategy for *Burkholderia cenocepacia* survival in protozoan and macrophage phagosomes"

### Sheet: DEG - oxidative stres response
process / pathway	gene name	locus_tag	log2FC_Te2h	log2FC_Te4h	log2FC_Te24h	product_description	J2315_locus
catalases and other types of peroxidases		K562_RS21880	1.29688			catalase	BCAM0931
		K562_RS16885	1.65891		1.65981	catalase family peroxidase	BCAL3477
	katA	K562_RS27800	2.64919			catalase/peroxidase HPI	BCAM2107
	katB	K562_RS15960	4.12054	2.00472		catalase/peroxidase HPI	BCAL3299
	katN	K562_RS34110		3.12942		manganese catalase family protein	BCAS0635
		K562_RS18090			2.58471	catalase family peroxidase	BCAM0181
	tpx	K562_RS16585		1.05679	1.95141	thiol peroxidase	BCAL3424
redoxin and redoxin reductases	bcp	K562_RS08990	-0.546678			peroxiredoxin	BCAL1936
	pprx?	K562_RS13340	2.13479	1.65643		peroxiredoxin	BCAL1070
	prx1	K562_RS16760	0.683128		1.34782	peroxiredoxin	BCAL3456
	prx2	K562_RS15400		-1.38478	-1.01335	peroxiredoxin	BCAL3192
detoxification of organic peroxides (alkyl peroxides)	ahpC	K562_RS23305	1.12287			alkyl hydroperoxide reductase subunit C	BCAM1217
	ahpD	K562_RS08585	1.19713			carboxymuconolactone decarboxylase family protein	BCAL2014
		K562_RS30345	-2.43867			peroxidase-related enzyme	BCAM2595
		K562_RS24220	0.887215			carboxymuconolactone decarboxylase family protein	BCAM1400
	ahpF	K562_RS23300	1.66702			alkyl hydroperoxide reductase subunit F	BCAM1216
superoxide dismutases	sodC	K562_RS05960	1.46748		1.53389	superoxide dismutase [Cu-Zn]	BCAL2643
	sodB	K562_RS05385	2.52754	0.947265		superoxide dismutase [Fe]	BCAL2757
NOS detoxification	hmpA	K562_RS15905		2.05738	2.16481	NO-inducible flavohemoprotein	BCAL3285
glutathione-based antioxidan systems		K562_RS04740	5.08443	3.59946	2.04594	gamma-glutamyltransferase family protein	BCAL0930
		K562_RS34740	-1.14969	-1.60394	-1.3239	gamma-glutamyltransferase family protein	BCAS0751
		K562_RS08895	-1.81493			membrane protein	BCAL1955
	ggt2	K562_RS23760	2.19602	-2.14618		gamma-glutamyltransferase	BCAM1309
		K562_RS10025	1.90409	0.710296		glutathione binding-like protein	BCAL1733
	gpo	K562_RS08125	1.21623			glutathione peroxidase	BCAL2106
		K562_RS30580	1.7126	-0.734114		glutathione S-transferase	BCAM2644
		K562_RS03290	1.69065	3.20607		glutathione S-transferase	BCAL0639
		K562_RS06960	-2.41742	-3.55722	-1.85219	glutathione S-transferase	BCAL2321
		K562_RS21615	3.39443	1.82235		glutathione S-transferase	BCAM0879
		K562_RS31890		-5.94323	-7.86399	glutathione S-transferase	BCAS0065
		K562_RS20175	-2.00292			glutathione S-transferase family protein	BCAM0590
		K562_RS16115	-1.22833	-1.59741	-1.07627	glutathione S-transferase N-terminal domain-containing protein	BCAL3331
	gor	K562_RS03010	2.18833	1.08223		glutathione-disulfide reductase	BCAL0586
thioredoxin system		K562_RS16555	0.797999			TlpA disulfide reductase family protein	BCAL3418
		K562_RS18925	2.29418	3.08149	1.2081	TlpA disulfide reductase family protein	BCAM0343
		K562_RS02395	-2.33872			thioredoxin family protein	BCAL0463
	trxA	K562_RS09170	-0.534903		1.6428	thioredoxin TrxA	BCAL1900
	trxB	K562_RS14600	3.429	2.47145	2.51405	thioredoxin-disulfide reductase	BCAL3035
		K562_RS05270			1.66463	thioredoxin	BCAL2780
		K562_RS15825		1.50206	3.48628	thioredoxin family protein	BCAL3271
glutaredoxin system	grxC	K562_RS03795	1.35642		1.36284	glutaredoxin 3	BCAL0741
repair of oxidized methionine in proteins	msrP	K562_RS01425	-0.643736			protein-methionine-sulfoxide reductase catalytic subunit MsrP	BCAL0269
	msrQ	K562_RS01430	-2.16485			protein-methionine-sulfoxide reductase heme-binding subunit MsrQ	BCAL0270
	msrA	K562_RS05245	1.86429			peptide-methionine (S)-S-oxide reductase MsrA	BCAL2785
	msrA	K562_RS34580	1.43905			peptide-methionine (S)-S-oxide reductase MsrA	BCAS0726
	msrB	K562_RS34570	3.40755			peptide-methionine (R)-S-oxide reductase MsrB	BCAS0724
	mrsB	K562_RS08765	2.06628	2.14627	1.55827	peptide-methionine (R)-S-oxide reductase MsrB	BCAL1982
iron sulfur cluster (isc)	iscR	K562_RS07610	-1.33054			Fe-S cluster assembly transcriptional regulator IscR	BCAL2199
	icsS	K562_RS07615	1.65667	1.32677	1.24377	IscS subfamily cysteine desulfurase	BCAL2198
	iscU	K562_RS07620	0.899749	1.15107	1.47334	Fe-S cluster assembly scaffold IscU	BCAL2197
	iscA	K562_RS07625				iron-sulfur cluster assembly protein IscA	BCAL2196
	hscB	K562_RS07630	0.749954		1.87478	Fe-S protein assembly co-chaperone HscB	BCAL2195
	hscA	K562_RS07635	1.05593	2.09799	1.68447	Fe-S protein assembly chaperone HscA	BCAL2194
	fdx	K562_RS07640		1.30908	1.27598	ISC system 2Fe-2S type ferredoxin	BCAL2193
	icsX	K562_RS07645	-1.15495			Fe-S cluster assembly protein IscX	BCAL2192
cysteine desulfurase		K562_RS20895	1.92986			IscS subfamily cysteine desulfurase	BCAM0732
		K562_RS19490	4.48559	4.67219		aminotransferase class V-fold PLP-dependent enzyme	BCAM0459
		K562_RS07615	1.65667	1.32677	1.24377	IscS subfamily cysteine desulfurase	BCAL2198
		K562_RS19925		-4.33997		family 2A encapsulin nanocompartment cargo protein cysteine desulfurase	BCAM0543
detoxification of membrane lipid peroxides	bcnB	K562_RS16010	1.41199	1.23127		YceI family protein	BCAL3310
	bcnA	K562_RS16015	2.3123	0.99992	1.54299	YceI family protein	BCAL3311
	lcoA/BcoA	K562_RS16020	1.07917			cytochrome b	BCAL3312
regulatory proteins	oxyR	K562_RS15965	-1.38857		-1.73187	hydrogen peroxide-inducible genes activator	BCAL3301
	ohrR	K562_RS21705	-2.2038		-1.35507	MarR family transcriptional regulator	BCAM0897
	soxR	K562_RS26995	-1.18743		-1.54143	redox-sensitive transcriptional activator SoxR	BCAM1948
	TrmJ	K562_RS07825	0.754984		1.39388	RNA methyltransferase	BCAL2156
	TrmB	K562_RS14890	5.12349	4.06935	2.55885	tRNA (guanosine(46)-N7)-methyltransferase TrmB	BCAL3090
