## Supplementary Table S6B for "Transcriptomics uncovers outer membrane remodeling as conserved strategy for *Burkholderia cenocepacia* survival in protozoan and macrophage phagosomes"

### Sheet: SOS response and DNA repair
	gene name	locus_tag	log2FC_Te2h	log2FC_Te4h	log2FC_Te24h	old_locus_tag	product_description	J2315_locus
Lex-A regulated	recA	K562_RS04870	1.06931			K562_10985	recombinase RecA	BCAL0953
Lex-A regulated	uvrA	K562_RS04210	2.01642	1.10341		K562_10854	excinuclease ABC subunit UvrA	BCAL0825
Lex-A regulated		K562_RS32810	2.15935	1.1701		K562_30249	excinuclease ABC subunit UvrA	BCAS0239
Lex-A regulated	uvrB	K562_RS07065	1.08166			K562_11435	excinuclease ABC subunit UvrB	BCAL2302
Lex-A regulated	recX	K562_RS04875	-0.605384		1.79577	K562_10986	recombination regulator RecX	BCAL0954
Lex-A regulated	ssb	K562_RS04220	4.57376	2.04697	2.04713	K562_10856	single-stranded DNA-binding protein	BCAL0827
Lex-A regulated	dinB	K562_RS07525		1.92985		K562_11530	DNA polymerase IV dinB	BCAL2214
Lex-A regulated		K562_RS03930	-2.87333	2.09583		K562_10798	translesion DNA synthesis-associated protein ImuA	BCAL0768
Lex-A regulated	ruvA	K562_RS16150	3.39601		1.43603	K562_13264	Holliday junction branch migration protein RuvA	BCAL3338
	ruvB	K562_RS16155	-2.31955	-0.932438		K562_13265	Holliday junction branch migration DNA helicase RuvB	BCAL3339
	ruvC	K562_RS16145	-0.980132			K562_13263	crossover junction endodeoxyribonuclease RuvC	BCAL3337
	rep	K562_RS00405	1.19803	2.04348		K562_10086	UvrD-helicase domain-containing protein	BCAL0079
oxoG repair	ogg1	K562_RS08510	2.07505	2.56242	2.55246	K562_11727	8-oxoguanine deaminase	BCAL2029
oxoG repair	mutY	K562_RS04120	1.98563	2.01012	1.22387	K562_10836	A/G-specific adenine glycosylase	BCAL0806
oxoG repair	mutT	K562_RS16730	3.05821			K562_13380	NUDIX domain-containing protein	BCAL3450
