## Supplementary Table S6C for "Transcriptomics uncovers outer membrane remodeling as conserved strategy for *Burkholderia cenocepacia* survival in protozoan and macrophage phagosomes"

### Sheet: Sheet1
process / pathway	gene name	locus_tag	log2FC_Te2h	log2FC_Te4h	log2FC_Te24h	product_description	J2315_locus
betaine biosynthesis	betI	K562_RS29010	2.15447	2.6989		transcriptional regulator BetI	BCAM2341
	betB	K562_RS29015	7.04755	4.16017	2.41794	betaine-aldehyde dehydrogenase	BCAM2342
	betA	K562_RS29020	1.81025	1.86717	1.06759	choline dehydrogenase	BCAM2343
		K562_RS19280	2.51984			aldehyde dehydrogenase family protein	BCAM0415
		K562_RS09525	3.84001	1.61067	0.937652	aldehyde dehydrogenase family protein	BCAL1831
glycine-betaine catabolism	gbcA	K562_RS28895	-6.0229	-6.51421	-2.0463	hybrid-cluster NAD(P)-dependent oxidoreductase	BCAM2318
	gbcB	K562_RS28900	-6.21443	-5.94342	-2.13705	aromatic ring-hydroxylating dioxygenase subunit alpha	BCAM2319
	dgcA	K562_RS28915	-5.49588	-5.4184	-1.4567	(Fe-S)-binding protein	BCAM2322
	dgcB	K562_RS28920	-4.28188	-5.02581	-1.36436	NADH:flavin oxidoreductase	BCAM2323
	soxB	K562_RS29275	-3.8544	-3.90727	-1.38351	sarcosine oxidase subunit beta family protein	BCAM2391
	soxD	K562_RS29270	-4.40979	-7.26422		sarcosine oxidase subunit delta	BCAM2390
	soxA	K562_RS29265	-3.23958	-4.19536	-1.5901	sarcosine oxidase subunit alpha family protein	BCAM2389
	soxG	K562_RS29260	-3.46378	-4.21266	K562_22434	sarcosine oxidase subunit gamma	BCAM2388
trehalose biosynthesis	otsA	K562_RS06185	2.98626	4.93578		alpha%2Calpha-trehalose-phosphate synthase (UDP-forming)	BCAL2472
	otsA	K562_RS25105	1.17464	0.921241		alpha%2Calpha-trehalose-phosphate synthase (UDP-forming)	BCAM1573
	otsB	K562_RS22410	1.35615			hypothetical protein	BCAM1035
