## Supplementary Table S6D for "Transcriptomics uncovers outer membrane remodeling as conserved strategy for *Burkholderia cenocepacia* survival in protozoan and macrophage phagosomes"

### Sheet: Sheet1
process / pathway	gene name	locus_tag	log2FC_Te2h	log2FC_Te4h	log2FC_Te24h	product_description	J2315_locus
rpoE operon	rpoE	K562_RS13685	-1.94487			RNA polymerase sigma factor RpoE	BCAL2872
	rseA	K562_RS13680	2.37044	2.49855	2.22751	sigma-E factor negative regulatory protein	BCAL2871
	rseB	K562_RS13675	1.55297	1.78736	1.65876	MucB/RseB C-terminal domain-containing protein	BCAL2870
	mucD	K562_RS13670	1.70185	1.37715		DegQ family serine endoprotease	BCAL2869
periplasmic chaperones	htrA	K562_RS05025	0.940257		2.56813	DegQ family serine endoprotease	BCAL2829
	fkpA	K562_RS21565	2.36903	1.58261	1.04134	FKBP-type peptidyl-prolyl cis-trans isomerase	BCAM0869
	surA	K562_RS04560	4.13864	1.43804	1.39482	peptidylprolyl isomerase	BCAL0895
	spy	K562_RS09695	3.70322	4.21924		Spy/CpxP family protein refolding chaperone	BCAL1798
	ppiD	K562_RS08710	2.54959			Periplasmic chaperone PpiD	BCAL1993
OM stabilization	slyB	K562_RS16595	2.67042	2.76745	3.01775	glycine zipper 2TM domain-containing protein	BCAL3426
	osmB	K562_RS13170		3.85841		glycine zipper 2TM domain-containing protein OsmB	BCAL1103
phospolipid biosynthesis	plsB	K562_RS05320	3.27017	2.10166	1.21273	glycerol-3-phosphate 1-O-acyltransferase PlsY	BCAL2770
	psd	K562_RS06780	2.89708	1.13715		phosphatidylserine decarboxylase	BCAL2356
Mla pathway	mlaD	K562_RS01590	1.42198	0.871056		outer membrane lipid asymmetry maintenance protein MlaD	BCAL0303
	mlaA	K562_RS01595	1.63593		1.40437	VacJ family lipoprotein mlaA	BCAL0304
	mlaC	K562_RS01600	1.74207	1.93768		ABC transporter substrate-binding protein	BCAL0305
	mlaB	K562_RS01605	-1.66838			STAS domain-containing protein	BCAL0306
		K562_RS01610	1.2947		1.27437	ABC transporter ATP-binding protein	BCAL0307
Tol-pal system		K562_RS15440	1.49052	1.49458	1.79875	tol-pal system-associated acyl-CoA thioesterase	BCAL3199
	tolQ	K562_RS15445	3.07053	1.97104		protein TolQ	BCAL3200
	toR	K562_RS15450	1.61922	1.11297		protein TolR	BCAL3201
	tolB	K562_RS15460	0.951526	1.07246		Tol-Pal system beta propeller repeat protein TolB	BCAL3203
	pal	K562_RS15465	1.33213	1.54935		peptidoglycan-associated lipoprotein Pal	BCAL3204
Lol pathway	lolB	K562_RS04105	0.801754		1.08934	lipoprotein insertase outer membrane protein LolB	BCAL0803
	lolA	K562_RS14590			1.04988	outer membrane lipoprotein chaperone LolA	BCAL3033
	lolD	K562_RS07680	1.24419	2.10809	2.17123	lipoprotein-releasing ABC transporter ATP-binding protein LolD	BCAL2185
	lolC	K562_RS07675	1.60097		0.967909	lipoprotein-releasing ABC transporter permease subunit lolCE family? FtsX?	BCAL2186
SecYEG system	secY	K562_RS01350		2.15127	1.83294	preprotein translocase subunit SecY	BCAL0254
	secG	K562_RS06835	2.35218	1.46506	1.50452	preprotein translocase subunit SecG	BCAL2345
	secB	K562_RS03800	3.47769	0.935908	0.902333	protein-export chaperone SecB	BCAL0742
BAM system	bamE	K562_RS16350	1.84456	0.724436	1.35152	outer membrane protein assembly factor BamE	BCAL3377
	bcamC	K562_RS07775	3.77702	1.86772	1.75342	outer membrane protein assembly factor BamC	BCAL2166
	bamA	K562_RS08240	2.09001	1.31707		outer membrane protein assembly factor BamA	BCAL2083
	bamB	K562_RS09270	3.0518	1.62405		outer membrane protein assembly factor BamB	BCAL1881
	bamD	K562_RS09345	1.69545	1.08165	0.853172	outer membrane protein assembly factor BamD	BCAL1866
	bamC	K562_RS11275	2.41557			outer membrane protein assembly factor BamC	BCAL1493
Disulfide bond formation (Dsb) system	dsbA	K562_RS03480	2.42438	1.69097	1.02974	thiol:disulfide interchange protein DsbA/DsbL	BCAL0677
	dsbB	K562_RS14325	4.09285	1.2925		disulfide bond formation protein B	BCAL2987
	dsbC	K562_RS02030	0.755904	0.602587	1.27771	DsbC family protein	BCAL0389
	dsbD	K562_RS01395	1.27068	1.79636		protein-disulfide reductase DsbD	BCAL0263
Hopanoid biosynthesis		K562_RS13420		1.36453		lysylphosphatidylglycerol synthase domain-containing protein	BCAL1053
	hpnK	K562_RS13425	1.21198	1.53335		hopanoid biosynthesis-associated protein HpnK	BCAL1052
	hpnJ	K562_RS13430	2.95853	1.40517		hopanoid biosynthesis associated radical SAM protein HpnJ	BCAL1051
	hpnI	K562_RS13435	-0.653465	1.33075		bacteriohopanetetrol glucosamine biosynthesis glycosyltransferase HpnI	BCAL1050
	hpnD	K562_RS08620	4.15359	1.92952	1.57158	presqualene diphosphate synthase HpnD	BCAL2007
		K562_RS31040	3.68638	2.01068		NAD-dependent epimerase/dehydratase family protein	BCAM2735
		K562_RS31045	3.56215	4.04695	1.61415	hypothetical protein	BCAM2736
		K562_RS31050	3.33404		1.55586	glycosyltransferase	BCAM2737
	hpnH	K562_RS31060	1.82305			adenosyl-hopene transferase HpnH	BCAM2739
		K562_RS31500		0.846125		ABC transporter substrate-binding protein	BCAM2827
		K562_RS31505	1.08581			MMPL family transporter	BCAM2828
		K562_RS31510	2.17634	1.4585	1.15453	VacJ family lipoprotein	BCAM2829
		K562_RS31515	1.18001	3.13948		phosphorylase	BCAM2830
	shc	K562_RS31520	2.62077	1.47068		squalene--hopene cyclase	BCAM2831
		K562_RS31525		2.15928		hydroxysqualene dehydroxylase HpnE	BCAM2832
		K562_RS31530	1.85608		1.34599	presqualene diphosphate synthase HpnD	BCAM2833
	shc	K562_RS32410	3.97939		1.35069	squalene--hopene cyclase	BCAS0167
MEP pathway	dxs	K562_RS21775		1.07108	1.02831	1-deoxy-D-xylulose-5-phosphate synthase	BCAM0911
	dxr	K562_RS27705		-1.32578		DUF350 domain-containing protein	BCAM2085
	ispD	K562_RS08575	2.45773	1.94762	2.04249	2-C-methyl-D-erythritol 4-phosphate cytidylyltransferase	BCAL2016
	ispE	K562_RS08580	2.51416	1.45151		2-C-methyl-D-erythritol 2%2C4-cyclodiphosphate synthase	BCAL2015
	ispF	K562_RS04100	-0.413846	-1.4049	-1.47843	4-(cytidine 5'-diphospho)-2-C-methyl-D-erythritol kinase	BCAL0802
	ispG	K562_RS09255	3.28937	2.17319	1.2817	flavodoxin-dependent (E)-4-hydroxy-3-methylbut-2-enyl-diphosphate synthase	BCAL1884
	ispH1	K562_RS05615	1.26295			4-hydroxy-3-methylbut-2-enyl diphosphate reductase	BCAL2710
genes that have been reported to be part of the RpoE regulon in Pseudomonas aeruginosa, Escherichia coli or Salmonella enterica
