## Supplementary Table S6E for "Transcriptomics uncovers outer membrane remodeling as conserved strategy for *Burkholderia cenocepacia* survival in protozoan and macrophage phagosomes"

### Sheet: Sheet1
gene name	locus_tag	log2FC_Te2h	log2FC_Te4h	log2FC_Te24h	product_description	J2315_locus
flhD	K562_RS00645	-1.65795	-3.16769	-1.34384	flagellar transcriptional regulator FlhD	BCAL0124
flhC	K562_RS00650		-2.16419	-1.13576	flagellar transcriptional regulator FlhC	BCAL0125
fliD	K562_RS00585	0.535698	-1.21436		flagellar filament capping protein FliD	BCAL0113
fliC	K562_RS00590	-1.1988	-2.28032	-0.951821	flagellin	BCAL0114
flhB	K562_RS00725	-2.10472	-2.39232	-1.54868	flagellar biosynthesis protein FlhB	BCAL0140
flhA	K562_RS00730	-1.99594	-2.97282	-1.97977	flagellar biosynthesis protein FlhA	BCAL0141
flhF	K562_RS00735	1.40179			flagellar biosynthesis protein FlhF	BCAL0142
flhG	K562_RS00740	-1.03057	-1.55707		flagellar biosynthesis protein FlhG	BCAL0143
fliA	K562_RS00745	-1.03015	-2.29047	-1.15899	RNA polymerase sigma factor FliA	BCAL0144
fliJ	K562_RS02695	-1.69777	-2.64994		flagellar export protein FliJ	BCAL0521
fliI	K562_RS02700	-3.75275	-2.54242	-1.75705	flagellar protein export ATPase FliI	BCAL0522
fliH	K562_RS02705	-1.30983			flagellar assembly protein FliH	BCAL0523
fliG	K562_RS02710	-2.23082	-4.41828	-2.21863	flagellar motor switch protein FliG	BCAL0524
fliF	K562_RS02715	-0.624803	-1.65832	-1.51758	flagellar basal-body MS-ring/collar protein FliF	BCAL0525
fliE	K562_RS02720	1.30359	-2.26816		flagellar hook-basal body complex protein FliE	BCAL0526
fliS	K562_RS02725	-2.68849	-2.41599		flagellar export chaperone FliS	BCAL0527
flgN	K562_RS02895	-3.69525			flagellar protein FlgN	BCAL0561
flgM	K562_RS02900	-2.61598	-1.41587		flagellar biosynthesis anti-sigma factor FlgM	BCAL0562
flgA	K562_RS02905		-2.46391		flagellar basal body P-ring formation chaperone FlgA	BCAL0563
flgB	K562_RS02910	-0.954319	-2.29962	-0.917223	flagellar basal body rod protein FlgB	BCAL0564
flgC	K562_RS02915	1.75179	-1.462		flagellar basal body rod protein FlgC	BCAL0565
flgD	K562_RS02920	1.7935	-1.26505		flagellar hook assembly protein FlgD	BCAL0566
flgE	K562_RS02925	2.07574	-1.29994		flagellar hook protein FlgE	BCAL0567
flgF	K562_RS02930		-2.33887		flagellar basal-body rod protein FlgF	BCAL0568
flgG	K562_RS02935	1.21477	-1.49945		flagellar basal-body rod protein FlgG	BCAL0569
flgH	K562_RS02940		-2.63133		flagellar basal body L-ring protein FlgH	BCAL0570
flgI	K562_RS02945	-1.2759	-2.71222	-1.50207	flagellar basal body P-ring protein FlgI	BCAL0571
flgJ	K562_RS02950	-0.792901	-1.46619		flagellar assembly peptidoglycan hydrolase FlgJ	BCAL0572
ycgR	K562_RS02955	-0.619318	-1.07068		flagellar brake protein	BCAL0575
flgK	K562_RS02960		-1.3245		flagellar hook-associated protein FlgK	BCAL0576
flgL	K562_RS02965	-1.99824	-1.43119		flagellar hook-associated protein FlgL	BCAL0577
fliR	K562_RS17005	-2.85279			flagellar biosynthetic protein FliR	BCAL3501
fliQ	K562_RS17010	-2.73887	-3.61546		flagellar biosynthesis protein FliQ	BCAL3502
fliP	K562_RS17015	-1.15989	-3.23199	-2.56054	flagellar type III secretion system pore protein FliP	BCAL3503
fliO	K562_RS17020	-1.99062			flagellar biosynthetic protein FliO	BCAL3504
fliN	K562_RS17025	-1.08643	-1.87542	-1.15059	flagellar motor switch protein FliN	BCAL3505
fliM	K562_RS17030	-1.94399	-4.01255	-1.89138	flagellar motor switch protein FliM	BCAL3506
fliL	K562_RS17035	-0.91668	-2.24759	-0.963957	flagellar basal body-associated protein FliL	BCAL3507
fliE	K562_RS22170	1.49904	-2.37039	-1.99727	flagellar hook protein FlgE	BCAM0987
fliD	K562_RS32090	4.57615			flagellar filament capping protein FliD	BCAS0104
