## Supplementary Table S6F for "Transcriptomics uncovers outer membrane remodeling as conserved strategy for *Burkholderia cenocepacia* survival in protozoan and macrophage phagosomes"

### Sheet: Hoja1
process / pathway	gene name	locus_tag	log2FC_Te2h	log2FC_Te4h	log2FC_Te24h	product_description	J2315_locus
lipid A modification	pagL	K562_RS04030		-1.07708		lipid A 3-O-deacylase PagL	BCAL0788
		K562_RS04175	-0.82304	1.15299		KpsF/GutQ family sugar-phosphate isomerase	BCAL0818
Ara4N transfer	arnT	K562_RS09025	4.31715	1.88417	1.1842	glycosyltransferase family 39 protein	BCAL1929
	arnB	K562_RS09015	3.03981	2.17482		DegT/DnrJ/EryC1/StrS aminotransferase family protein	BCAL1931
	arnC	K562_RS09010	2.04716	1.01362		glycosyltransferase	BCAL1932
		K562_RS09005	1.70233	1.35901	1.00179	formyltransferase	BCAL1933
		K562_RS09000	3.1055	1.79565		bifunctional UDP-4-keto-pentose/UDP-xylose synthase	BCAL1934
		K562_RS08995	1.75266	1.05661		polysaccharide deacetylase family protein	BCAL1935
lipid A biosynthesis	lpxL	K562_RS02625	2.67768	1.23192	1.09247	lauroyl acyltransferase LpxL	BCAL0508
	lpxC	K562_RS16755	-0.934931			UDP-3-O-acyl-N-acetylglucosamine deacetylase	BCAL3455
	lpxA	K562_RS08260	1.08579	1.22143		acyl-ACP--UDP-N-acetylglucosamine O-acyltransferase	BCAL2079
	lpxH	K562_RS07835	-0.625623			UDP-2%2C3-diacylglucosamine diphosphatase	BCAL2154
	kdsA	K562_RS07705	1.94775	2.19532	1.40608	3-deoxy-8-phosphooctulonate synthase	BCAL2180
	lpxK	K562_RS05375	3.83812			tetraacyldisaccharide 4'-kinase	BCAL2759
	kdsB	K562_RS05365	4.03486	3.61603	2.86539	3-deoxy-manno-octulosonate cytidylyltransferase	BCAL2761
	kdsC	K562_RS04170	-0.5656			HAD family hydrolase	BCAL0817
lipid A-core OS biosynthesis	gmhA	K562_RS00835	1.33578	1.85389	1.6408	SIS domain-containing protein	BCAL0162
	rfaE2 - gmhC	K562_RS03550	4.51509	2.43461	2.70733	D-glycero-beta-D-manno-heptose 1-phosphate adenylyltransferase	BCAL0691
	gmhB	K562_RS04595	0.943226			D-glycero-beta-D-manno-heptose 1%2C7-bisphosphate 7-phosphatase	BCAL0902
	waaL	K562_RS06530				O-antigen ligase family protein	BCAL2405
	wabR	K562_RS06525	-1.19132			glycosyltransferase family 9 protein	BCAL2406
	wabS	K562_RS06520	-0.580879			glycosyltransferase family 4 protein	BCAL2407
	msbA	K562_RS06515	-0.532941			lipid A export permease/ATP-binding protein MsbA	BCAL2408
	hldD	K562_RS14060	1.78253	1.11956		ADP-glyceromanno-heptose 6-epimerase	BCAL2944
	hldA	K562_RS14065	1.42841	1.04841		D-glycero-beta-D-manno-heptose-7-phosphate kinase	BCAL2945
		K562_RS14530	0.962584			lipopolysaccharide heptosyltransferase I	BCAL3022
	waaA	K562_RS14990	2.57848	1.56717	1.58448	lipid IV(A) 3-deoxy-D-manno-octulosonic acid transferase - waaA, kdtA	BCAL3110
	wbxY	K562_RS14995	2.46557	1.51171	1.41736	Kdo hydroxylase family protein	BCAL3111
	waaC	K562_RS15000	1.17682	1.10049	1.08815	lipopolysaccharide heptosyltransferase I	BCAL3112
	manB	K562_RS15005	3.08583	2.11637		phosphomannomutase/phosphoglucomutase	BCAL3113
	wcbS	K562_RS15555	-2.12315			UDP-3-O-acyl N-acetylglycosamine deacetylase	BCAL3219
protein O-glycosylation	pglL	K562_RS04905	2.6778	1.2819	1.03471	Wzy polymerase domain-containing protein	BCAL0960
	ogcB	K562_RS15020	2.08179		1.26825	glycosyltransferase family 4 protein	BCAL3116
	ogcE	K562_RS15025	2.29617	1.18643	0.995617	UDP-glucose 4-epimerase GalE	BCAL3117
	ogcI	K562_RS15030	1.665			glycosyltransferase	BCAL3118
O-antigen synthesis	wbiI	K562_RS15035	-0.621201			nucleoside-diphosphate sugar epimerase/dehydratase	BCAL3119
	wbiG	K562_RS15045	-1.36812		-1.09322	SDR family oxidoreductase	BCAL3121
	wbiF	K562_RS15050	-1.81342	-1.03176		glycosyltransferase family 2 protein	BCAL3122
	wbxC	K562_RS15055	1.15229			acetyltransferase	BCAL3123
	wbxD	K562_RS15060		-1.11234		glycosyltransferase family 2 protein	BCAL3124
	wbxE	K562_RS15065	-0.628273		-1.64057	glycosyltransferase family 4 protein	BCAL3126
	wbxF	K562_RS15070	-0.915709	-1.85986	-1.09153	glycosyltransferase	BCAL3128
	vioA	K562_RS15075	-0.861537	-1.72657	-0.979575	DegT/DnrJ/EryC1/StrS family aminotransferase	BCAL3129
	wzt	K562_RS15080	-0.511483	-1.02859	-0.961723	ABC transporter ATP-binding protein	BCAL3130
	wzm	K562_RS15085	-1.90056	-2.16915		ABC transporter permease	BCAL3131
	rmlC	K562_RS15095	0.946498			dTDP-4-dehydrorhamnose 3%2C5-epimerase	BCAL3133
	rmlA	K562_RS15100	-0.59031			glucose-1-phosphate thymidylyltransferase RfbA	BCAL3134
genes that have been reported to be part of the RpoE regulon in Pseudomonas aeruginosa, Escherichia coli or Salmonella enterica
