## Supplementary Table S6G for "Transcriptomics uncovers outer membrane remodeling as conserved strategy for *Burkholderia cenocepacia* survival in protozoan and macrophage phagosomes"

### Sheet: Hoja1
	gene name	locus_tag	log2FC_Te2h	log2FC_Te4h	log2FC_Te24h	product_description	J2315_locus
22-kDa adhesion protein AdhA	adhA	K562_RS27985	2.78686			cable pilus-associated adhesin AdhA	BCAM2143
OmpW-like proteins		K562_RS01020	-4.24364	-4.55081	-2.58832	OmpW family protein	BCAL0198
		K562_RS01510	-3.11109	-4.12397	-2.16209	outer membrane beta-barrel protein	BCAL0287
		K562_RS17570	-3.68844			outer membrane beta-barrel protein	BCAM0081
		K562_RS29035	-1.09518	-1.91073	-1.43018	outer membrane beta-barrel protein	BCAM2346
Trimeric autotransporter adhesins (TAA)	bcaC	K562_RS18280	-0.789793			YadA-like family protein	BCAM0219
	bcaB	K562_RS18305	1.85876			ESPR-type extended signal peptide-containing protein	BCAM0223
	bcaA	K562_RS18310	1.89253	1.77528		YadA-like family protein	BCAM0224
		K562_RS32790		1.97384	1.99923	YadA-like family protein	BCAS0236
		K562_RS33285	-4.2021			YadA-like family protein	BCAS0335
lectin	bclA	K562_RS18105	1.50782	1.80198		fucose-binding lectin II	BCAM0184
	bclC	K562_RS18115	-1.72014			fucose-binding lectin II	BCAM0186
cable pilus	cblR	K562_RS31150	-2.54682	-2.27809	-1.66229	cable pilus system response regulator transcription factor CblR	BCAM2756
	cblT	K562_RS31155	-0.790475			cable pilus system hybrid histidine kinase CblT	BCAM2757
	cblS	K562_RS31160			2.93549	cable pilus system hybrid histidine kinase CblS	BCAM2758
	cblD	K562_RS31165	-2.09366		1.62129	cable pilus minor pilin CblD	BCAM2759
	cblC	K562_RS31170	-2.07777		4.53658	cable pilus usher protein CblC	BCAM2760
	cblA	K562_RS31175		-3.08558	4.84409	cable pilus major pilin CblA	BCAM2761
	cblB	K562_RS31180			5.18669	cable pilus chaperone CblB	BCAM2762
Chaperone-usher type fimbriae cluster		K562_RS10295	1.26077			hypothetical protein	BCAL1681
		K562_RS10300	1.22152			fimbrial protein	BCAL1680
		K562_RS10305	3.79081	4.2683		molecular chaperone	BCAL1679
		K562_RS10310	1.71918	4.90495		fimbria/pilus outer membrane usher protein	BCAL1678
Chaperone-usher type fimbriae cluster		K562_RS09540	2.15154			fimbria/pilus outer membrane usher protein	BCAL1828
		K562_RS09545	3.57794			fimbria/pilus chaperone family protein	BCAL1827
		K562_RS09550	0.945707			DUF1120 domain-containing protein	BCAL1826
Chaperone-usher type fimbriae cluster		K562_RS05990	-2.15425			fimbria/pilus outer membrane usher protein	BCAL2637
		K562_RS05995	-3.44001			molecular chaperone	BCAL2636
		K562_RS06000	-4.4061	-2.4038		spore coat U domain-containing protein	BCAL2635
		K562_RS06005	-2.23007		-1.09524	spore coat protein U domain-containing protein	BCAL2634a
Flp-type pili		K562_RS11055		-1.58239		DUF2968 domain-containing protein	BCAL1537
	rpoN	K562_RS11060	-0.865999		-1.23317	sigma-54 dependent transcriptional regulator	BCAL1536
		K562_RS11065	-2.11376	-2.89103	-1.22715	TadG family pilus assembly protein	BCAL1535
		K562_RS11070	-1.1391			DUF3613 domain-containing protein	BCAL1534
		K562_RS11075	-1.15991	-1.37674	-1.00002	hypothetical protein	BCAL1533
		K562_RS11080	-2.97267	-1.94972	-2.37593	type II secretion system F family protein	BCAL1532
		K562_RS11085	-1.51545	-1.67857	-1.37483	type II secretion system F family protein	BCAL1531
		K562_RS11090	-0.818961	-1.37193	-1.38771	CpaF family protein	BCAL1530
		K562_RS11095	-1.29832	-0.781268		fimbrial protein	BCAL1529
		K562_RS11100	0.804774	-0.966805		type II and III secretion system protein family protein	BCAL1528
	cpaB	K562_RS11105	-0.565233			Flp pilus assembly protein CpaB	BCAL1527
		K562_RS11110	-1.6906	-1.08337		pilus assembly protein	BCAL1526
		K562_RS11115	-4.42099	-3.20318		A24 family peptidase	BCAL1525a
		K562_RS11120	-3.05125	-4.20444	-3.18782	Flp family type IVb pilin	BCAL1525
		K562_RS11125	-1.32966		3.51516	collagen-like triple helix repeat-containing protein	BCAL1524
		K562_RS11130	-2.11951	-1.8129	3.03635	collagen-like triple helix repeat-containing protein	BCAL1523
		K562_RS11135	-1.54536	-2.05132	-0.894245	ShlB/FhaC/HecB family hemolysin secretion/activation protein	BCAL1522
		K562_RS11140	-1.79573	-3.49648	-1.41722	DUF2147 domain-containing protein	BCAL1520
Type IV pilus		K562_RS16700		3.64959		ATPase%2C T2SS/T4P/T4SS family	BCAL3445
		K562_RS16705				type II secretion system F family protein	BCAL3446
		K562_RS16710	0.781435			A24 family peptidase	BCAL3447
