## Supplementary Table S6H for "Transcriptomics uncovers outer membrane remodeling as conserved strategy for *Burkholderia cenocepacia* survival in protozoan and macrophage phagosomes"

### Sheet: Hoja1
process / pathway	gene name	locus_tag	log2FC_Te2h	log2FC_Te4h	log2FC_Te24h	product_description	J2315_locus
NADPH-generating enzymes	zwf	K562_RS30370	4.181	1.39892		glucose-6-phosphate dehydrogenase	BCAM2600
	zwf	K562_RS14635		-1.32651		glucose-6-phosphate dehydrogenase	BCAL3042
	gnd, gntZ	K562_RS21930	2.83738	0.877243		NADP-dependent phosphogluconate dehydrogenase	BCAM0941
	idh	K562_RS03455	-0.936641			bifunctional isocitrate dehydrogenase kinase/phosphatase	BCAL0672
	maeB	K562_RS16440	2.34317	1.11022		NADP-dependent malic enzyme	BCAL3395
	maeB	K562_RS19795	3.18619	4.45401	4.18994	NADP-dependent malic enzyme	BCAM0519
		K562_RS01055	3.6477	1.69866	1.72121	NADP-dependent malic enzyme	BCAL0205
	fpr	K562_RS02770	3.66285	1.96032	1.07097	ferredoxin--NADP reductase	BCAL0536
bd-type cytochrome oxidases	cydX	K562_RS04005	0.682389	2.53587		cytochrome bd-I oxidase subunit CydX	BCAL0783
	cdyB	K562_RS04010	2.07107	2.00596		cytochrome d ubiquinol oxidase subunit II	BCAL0784
	cydA	K562_RS04015	2.74375	1.32834		cytochrome ubiquinol oxidase subunit I	BCAL0785
	cio1A	K562_RS30730	3.97726		-1.91902	cytochrome ubiquinol oxidase subunit I	BCAM2674
	cio1B	K562_RS30735	4.78169	1.50837		cytochrome d ubiquinol oxidase subunit II	BCAM2675
heme-copper type cytochrome oxidases	cyoA	K562_RS07890	0.567162	2.77482	1.47367	ubiquinol oxidase subunit II	BCAL2144
	cyoB	K562_RS07895	1.27523	2.92338	1.07733	cytochrome o ubiquinol oxidase subunit I	BCAL2143
	cyoC	K562_RS07900	0.817385	3.4655	1.62556	cytochrome o ubiquinol oxidase subunit III	BCAL2142
	cyoD	K562_RS07905				cytochrome o ubiquinol oxidase subunit IV	BCAL2141
	ctaC	K562_RS03835	2.62148	0.582404		cytochrome c oxidase subunit II	BCAL0749
	ctaD	K562_RS03840	1.5865			cytochrome c oxidase subunit I	BCAL0750
	ctaG	K562_RS03850				cytochrome c oxidase assembly protein	BCAL0752
	ctaE	K562_RS03860	1.10516			cytochrome c oxidase subunit 3	BCAL0754
DMSO reductase	dmsA	K562_RS23085	3.12692	1.49109	3.05982	molybdopterin oxidoreductase family protein	BCAM1174
	dmsB	K562_RS23090	4.45259	2.066	3.86769	4Fe-4S dicluster domain-containing protein	BCAM1175
	dmsC	K562_RS23095	5.41675		4.30378	dimethyl sulfoxide reductase anchor subunit	BCAM1176
glycolate catabolism	glcC	K562_RS31445	-2.10304	-1.95483	-1.62859	transcriptional regulator GlcC	BCAM2816
	glcD	K562_RS31450	4.54695	5.61235	5.13356	glycolate oxidase subunit GlcD	BCAM2817
	glcE	K562_RS31455	5.20215	6.85144	4.82735	glycolate oxidase subunit GlcE	BCAM2818
	glcF	K562_RS31460	5.58211	6.11551	4.75637	glycolate oxidase subunit GlcF	BCAM2819
	glcG	K562_RS31465	1.15646	1.7817	1.44017	heme-binding protein	BCAM2820
	glcB	K562_RS31470	2.69233			malate synthase G	BCAM2821
	glcA/yghK	K562_RS04335	4.55898	4.18271	2.44313	glycolate permease	BCAL0850
ABC importers for histidine	hisP	K562_RS06115	-0.705293			ABC transporter ATP-binding protein	BCAL2612
	hisM	K562_RS06120	-1.56513	-1.30652		ABC transporter permease	BCAL2611
	hisQ	K562_RS06125	-0.824423			histidine ABC transporter permease HisQ	BCAL2610
	hisJ	K562_RS06130	1.29072			ABC transporter substrate-binding protein	BCAL2609
	hisQ	K562_RS13400	3.07402		-1.44283	ATP-binding cassette domain-containing protein	BCAL1057
	hisM	K562_RS13405	3.07615	2.97764	-2.73817	ABC transporter permease	BCAL1056
	hisP	K562_RS13410	3.25904	2.97771	-2.02633	histidine ABC transporter permease HisQ	BCAL1055
	hisQ	K562_RS21035	-1.75815	-5.03662		ABC transporter permease	BCAM0760
	hisM	K562_RS21040	-1.40065	-5.15966		ABC transporter permease	BCAM0761
	hisP	K562_RS21045		-5.12129	-1.22219	ATP-binding cassette domain-containing protein	BCAM0762
Histidine utilization pathway (Hut)	hutH	K562_RS07350	7.97779	5.08604	7.45896	histidine ammonia-lyase	BCAL2246
	hutC	K562_RS07355	4.39312	2.47221	5.88313	histidine utilization repressor	BCAL2245
	hutU	K562_RS07360	7.43742	4.1489	6.05781	urocanate hydratase	BCAL2244
	hutD	K562_RS07365	4.19473	3.8765	6.2139	HutD family protein	BCAL2243
	hutI	K562_RS07370	5.59628	3.03859	5.62843	imidazolonepropionase	BCAL2242
	hutF	K562_RS07375	4.58816	3.47514	5.62351	formimidoylglutamate deiminase	BCAL2241
	hutG	K562_RS07380	4.6037	2.12127	3.5285	N-formylglutamate deformylase	BCAL2240
conversin of tryptophan to anthranilate (kynureine pathway)	kynA	K562_RS05210	6.45626	5.24246		tryptophan 2%2C3-dioxygenase	BCAL2792
	kynU	K562_RS05215	7.92802	6.83116		kynureninase	BCAL2791
	kynB	K562_RS05220	6.30382	4.80467		arylformamidase	BCAL2790
conversion of antrhanilate to catechol (kynureine pathway)		K562_RS21275	1.87205	-1.89516	-1.53449	Rieske 2Fe-2S domain-containing protein	BCAM0810
		K562_RS21280	2.22267	-2.54372	-1.54802	aromatic-ring-hydroxylating dioxygenase subunit beta	BCAM0811
		K562_RS21285	1.83287			non-heme iron oxygenase ferredoxin subunit	BCAM0812
		K562_RS21290	2.64767			FAD-dependent oxidoreductase	BCAM0813
conversion of catechol to succinyl-CoA	catC	K562_RS21240		-2.23557		muconolactone Delta-isomerase	BCAM0803
	catA	K562_RS21245	2.64829			catechol 1%2C2-dioxygenase	BCAM0804
	catB	K562_RS21250	2.78895			muconate/chloromuconate family cycloisomerase	BCAM0805
		K562_RS21255	1.86464			LysR family transcriptional regulator	BCAM0806
	pcaF	K562_RS02110	2.40488		-1.518	3-oxoadipyl-CoA thiolase	BCAL0407
	pcaI	K562_RS17455	2.55224	-1.54854		3-oxoacid CoA-transferase subunit A	BCAM0058
	pcaJ	K562_RS17460	2.63825			CoA transferase subunit B	BCAM0059
	pcaB	K562_RS17465				3-carboxy-cis%2Ccis-muconate cycloisomerase	BCAM0060
	pcaD	K562_RS17470	2.40009			3-oxoadipate enol-lactonase	BCAM0061
	pcaC	K562_RS17475		-1.96129		4-carboxymuconolactone decarboxylase	BCAM0062
ABC importer for arginine and ornithine		K562_RS21030	3.81461	2.11719	3.12723	ABC transporter substrate-binding protein	BCAM0759
conversion arginine or ornithine to putrescine	speF	K562_RS22770	1.48654			ornithine decarboxylase	BCAM1111
	adiA	K562_RS22775	1.90602	0.874642		Orn/Lys/Arg decarboxylase N-terminal domain-containing protein	BCAM1112
conversion of ornithine to putrescine		K562_RS19285	2.07105			agmatinase	BCAM0416
		K562_RS05970	4.43083	2.22919		arginine/lysine/ornithine decarboxylase	BCAL2641
ABC importers for polyamines	potF	K562_RS09560	3.68249			polyamine ABC transporter substrate-binding protein	BCAL1824
	potG	K562_RS09565	2.03598			polyamine ABC transporter ATP-binding protein	BCAL1823
	potH	K562_RS09570				ABC transporter permease subunit	BCAL1822
	potI	K562_RS09575			-1.33015	ABC transporter permease subunit	BCAL1821
	potI	K562_RS03055	-3.50638	-3.30057		ABC transporter permease subunit	BCAL0595
	potH	K562_RS03060	-3.53977	-2.12664	-1.31246	ABC transporter permease subunit	BCAL0596
	potG	K562_RS03065	-2.87855			polyamine ABC transporter ATP-binding protein	BCAL0597
	potF	K562_RS03070	-1.43454			polyamine ABC transporter substrate-binding protein	BCAL0598
conversion of taurine to acetyl-CoA	ald	K562_RS23985	-1.31715	-3.54886		alanine dehydrogenase	BCAM1353
		K562_RS23120			7.131	phosphate acetyltransferase	BCAM1181
		K562_RS23125	2.30713	1.80079	6.26591	sulfoacetaldehyde acetyltransferase	BCAM1182
		K562_RS23130	3.4797	2.97651	7.39102	nuclear transport factor 2 family protein	BCAM1183
conversion of taurine to sulfite	tauA	K562_RS03650	3.04065	3.37646		taurine ABC transporter substrate-binding protein	BCAL0711
	tauD2a	K562_RS22820	1.16			TauD/TfdA family dioxygenase	BCAM1121
	tauD2b	K562_RS22825	1.86433			TauD/TfdA family dioxygenase	BCAM1122
	tauD3	K562_RS33720	1.31368			TauD/TfdA family dioxygenase	BCAS0426
conversion of aliphatic sulfonates to sulfite		K562_RS10610	1.61885			aliphatic sulfonate ABC transporter permease SsuC	BCAL1620
		K562_RS10615	1.18549			FMNH2-dependent alkanesulfonate monooxygenase	BCAL1619
thiosulfate import		K562_RS03325	4.25412			sulfate ABC transporter substrate-binding protein	BCAL0645
acetoin catabolism	lipA	K562_RS09130	3.87396			lipoyl synthase	BCAL1908
	acoC	K562_RS09125	7.08965			acetoin dehydrogenase dihydrolipoyllysine-residue acetyltransferase subunit	BCAL1909
	acoB	K562_RS09120	6.90068			alpha-ketoacid dehydrogenase subunit beta	BCAL1910
	acoA	K562_RS09115	7.77116			thiamine pyrophosphate-dependent dehydrogenase E1 component subunit alpha	BCAL1911
	budC	K562_RS09110	8.3158			SDR family NAD(P)-dependent oxidoreductase	BCAL1912
	acoX	K562_RS09105	6.19318			NAD(+)/NADH kinase	BCAL1913
	acoR	K562_RS09100	1.053	-2.0698		sigma-54-dependent Fis family transcriptional regulator	BCAL1914
