## Supplementary Table S6I for "Transcriptomics uncovers outer membrane remodeling as conserved strategy for *Burkholderia cenocepacia* survival in protozoan and macrophage phagosomes"

### Sheet: Sheet1
process / pathway	gene name	locus_tag	log2FC_Te2h	log2FC_Te4h	log2FC_Te24h	product_description	J2315_locus
Zinc metalloproteases	zmpA	K562_RS33650	3.11064	-2.01091	-2.38246	M4 family metallopeptidase	BCAS0409
	zmpB	K562_RS28840	4.77614	-1.64749	-5.38873	M36 family metallopeptidase	BCAM2307
Phospholipases C		K562_RS02290	-2.55132			phospholipase C%2C phosphocholine-specific	BCAL0443
		K562_RS13455	2.06854			phospholipase C%2C phosphocholine-specific	BCAL1046
		K562_RS19235	1.12697	-1.51168		phospholipase C%2C phosphocholine-specific	BCAM0408
		K562_RS08825	2.19924	1.72973		alpha/beta hydrolase	BCAL1969
		K562_RS29480	-2.27488	-3.1113	-2.82972	phospholipase C%2C phosphocholine-specific	BCAM2429
		K562_RS30965	2.21455			phospholipase C%2C phosphocholine-specific	BCAM2720
