## Supplementary Table S6J for "Transcriptomics uncovers outer membrane remodeling as conserved strategy for *Burkholderia cenocepacia* survival in protozoan and macrophage phagosomes"

### Sheet: 03_Table_S5_DEG_iron_siderophor
process / pathway	gene name	locus_tag	log2FC_Te2h	log2FC_Te4h	log2FC_Te24h	product_description	J2315_locus
iron metabolism and siderophores		K562_RS00600	-4.67599		-3.09778	TonB-dependent receptor	BCAL0116
		K562_RS12030	1.27155			ABC transporter substrate-binding protein	BCAL1347
		K562_RS12040	1.11982	1.86714		TonB-dependent siderophore receptor	BCAL1345
		K562_RS14405	2.56407	5.54565	2.6803	TonB-dependent receptor	BCAL3001
		K562_RS17290	1.99679		1.73036	siderophore-interacting protein	BCAM0026
		K562_RS23150	-2.75623	-4.56643	-1.8289	TonB-dependent receptor	BCAM1187
		K562_RS27300	-3.2816	-4.58084	-2.24933	TonB-dependent siderophore receptor	BCAM2007
		K562_RS28410	-4.7974			TonB-dependent siderophore receptor	BCAM2224
		K562_RS28435	-4.84358		-5.56781	non-ribosomal peptide synthetase	BCAM2230
		K562_RS28440	-6.39976	-6.44665	-4.87133	AraC family transcriptional regulator	BCAM2231
		K562_RS10190		-4.34094	-8.02983	GNAT family N-acetyltransferase	BCAL1702
	mbaF	K562_RS10195			-7.95772	malleobactin biosynthesis enzyme MbaF	BCAL1701
		K562_RS10200	-1.41925	-2.67459	-6.52093	TonB-dependent siderophore receptor	BCAL1700
		K562_RS10205		-6.34287	-7.5196	lysine N(6)-hydroxylase/L-ornithine N(5)-oxygenase family protein	BCAL1699
		K562_RS10210	-3.30888		-5.0898	GNAT family N-acetyltransferase	BCAL1698
		K562_RS10215	-3.33924		-6.5145	non-ribosomal peptide synthetase	BCAL1697
		K562_RS10220	-5.50976	-3.27299	-6.66677	non-ribosomal peptide synthetase	BCAL1696
		K562_RS10225	-3.38634		-4.04366	cyclic peptide export ABC transporter	BCAL1695
		K562_RS10230	-4.69905		-4.16499	iron-siderophore ABC transporter substrate-binding protein	BCAL1694
	fhuF	K562_RS10235	-6.06173		-4.10416	siderophore-iron reductase FhuF	BCAL1693
	fhuB	K562_RS10240	-4.07857		-2.20235	Fe(3+)-hydroxamate ABC transporter permease FhuB	BCAL1692
		K562_RS10245	-4.59843		-3.99392	ABC transporter ATP-binding protein	BCAL1691
		K562_RS10250	-5.86853	-6.58231	-5.72195	TauD/TfdA family dioxygenase	BCAL1690
		K562_RS10255	-6.53873	-4.56022	-5.82938	MbtH family NRPS accessory protein	BCAL1689
	orbS	K562_RS10260	-7.02995	-4.81526	-6.18898	RNA polymerase factor sigma-70	BCAL1688
	Fur	K562_RS05110	-2.16906			Fur family transcriptional regulator	BCAL2812
	Fur	K562_RS16355	-1.75119	-1.40009		ferric iron uptake transcriptional regulator	BCAL3378
		K562_RS33275	1.16076			ATP-binding protein	BCAL1685
		K562_RS03790	1.63216	2.20634	1.5711	Methyltransferase	BCAL1682
		K562_RS07080	-5.38837	-4.94991	-1.7956	FTR1 family protein	BCAL2299
	dpsA	K562_RS15950	-0.727761			non-specific DNA-binding protein DpsA	BCAL3297
		K562_RS21360		1.56963		voltage-gated chloride channel family protein	BCAM0827
	dpsA	K562_RS15950	-0.727761			non-specific DNA-binding protein DpsA	BCAL3297
		K562_RS07425			1.22304	oxidative damage protection protein	BCAL2232
		K562_RS28410	-4.7974			TonB-dependent siderophore receptor	BCAM2224
		K562_RS28435	-4.84358		-5.56781	non-ribosomal peptide synthetase	BCAM2230
		K562_RS28440	-6.39976	-6.44665	-4.87133	AraC family transcriptional regulator	BCAM2231
limits H2O2 generation	yaaA	K562_RS06975	2.49093	1.13321	1.56052	peroxide stress protein YaaA	BCAL2318
Mn importer	mntH	K562_RS26100	2.74165			Nramp family divalent metal transporter	BCAM1764
		K562_RS21405	1.05563			Nramp family divalent metal transporter	BCAM0836
	mnoT	K562_RS14405	2.56407	5.54565	2.6803	TonB-dependent receptor	BCAL3001
Mg importer	mgtC	K562_RS26600	2.28209		1.0226	MgtC/SapB family protein	BCAM1867
