## Supplementary Table S6K for "Transcriptomics uncovers outer membrane remodeling as conserved strategy for *Burkholderia cenocepacia* survival in protozoan and macrophage phagosomes"

### Sheet: Sheet1
	gene name	locus_tag	log2FC_Te2h	log2FC_Te4h	log2FC_Te24h	product_description	J2315_locus
Aminoglycoside-3′'-adenylyltransferase		K562_RS22305	1.44655	2.66152	2.24829	AadA family aminoglycoside 3''-O-nucleotidyltransferase	BCAM1013a
Dihydrofolate reductase	dfrA	K562_RS13915	0.657313		1.50359	dihydrofolate reductase	BCAL2915
Fusaric acid resistance transporter		K562_RS12835	-0.74051	-2.31631	-1.48292	HlyD family secretion protein	BCAL1176
		K562_RS12825	-1.66364	-1.52634	-1.66248	FUSC family protein	BCAL1177
		K562_RS12820	-1.34232			efflux transporter outer membrane subunit	BCAL1178
		K562_RS11485		1.92897	1.29185	HlyD family secretion protein	BCAL1453
		K562_RS11480	-1.14485			DUF1656 domain-containing protein	BCAL1454
		K562_RS11475	-1.24538			FUSC family protein	BCAL1455
		K562_RS11470	-1.27247			efflux transporter outer membrane subunit	BCAL1456
		K562_RS24480		1.72644	1.60028	FUSC family protein	BCAM1452
		K562_RS26070	-1.77495			FUSC family protein	BCAM1758
		K562_RS31635		-3.84802	-6.23512	efflux transporter outer membrane subunit	BCAS0014
		K562_RS31640		-3.99232	-6.54344	HlyD family secretion protein	BCAS0015
		K562_RS31645			-5.61568	DUF1656 domain-containing protein	BCAS0016
		K562_RS31650	-1.31018	-4.00219	-6.53351	FUSC family protein	BCAS0017
Macrolide-specific efflux system transporter		K562_RS28205	2.3143	1.92502		efflux RND transporter periplasmic adaptor subunit	BCAM2186
	macB	K562_RS28210		1.56435		MacB family efflux pump subunit	BCAM2187
		K562_RS28215		2.85586		efflux transporter outer membrane subunit	BCAM2188
MarC family protein		K562_RS25805	2.25967			MarC family protein	BCAM1709
MATE family multidrug resistance protein		K562_RS13870	1.53936	2.05206	1.57329	MATE family efflux transporter	BCAL2907
MFS efflux transporter	emrA	K562_RS11185	1.81383	1.31892	1.26459	efflux RND transporter periplasmic adaptor subunit	BCAL1511
		K562_RS11180	2.5541		0.96615	efflux transporter outer membrane subunit	BCAL1512
		K562_RS17060	1.31697			DHA2 family efflux MFS transporter permease subunit	BCAL3511
		K562_RS17065	-2.20672			MarR family transcriptional regulator	BCAL3512
		K562_RS17070		-1.64028	-1.28845	hypothetical protein	BCAL3513
		K562_RS17075	1.60645	2.2376	1.85773	efflux transporter outer membrane subunit	BCAL3514
		K562_RS18185	2.86172			HlyD family secretion protein	BCAM0200
		K562_RS18190	1.90888			DHA2 family efflux MFS transporter permease subunit	BCAM0201
		K562_RS28975	-3.02562			efflux RND transporter periplasmic adaptor subunit	BCAM2334
		K562_RS28980	-4.66909			efflux transporter outer membrane subunit	BCAM2335
		K562_RS28990	-4.06878			DHA2 family efflux MFS transporter permease subunit	BCAM2337
MSF Fosmidomycin resistance protein	fsr	K562_RS11495	3.23564	2.46608		MFS transporter	BCAL1451
RND family efflux transporter		K562_RS07940	1.72887			efflux RND transporter periplasmic adaptor subunit	BCAL2135
		K562_RS24315	-2.13738			efflux transporter outer membrane subunit	BCAM1419
		K562_RS24325	-1.79092		-1.39987	efflux RND transporter permease subunit	BCAM1421
RND family efflux transporter, bepAB-oprB	oprB	K562_RS34805	2.02061			efflux transporter outer membrane subunit	BCAS0764
	bpeA	K562_RS34815	4.89632	2.13993		efflux RND transporter periplasmic adaptor subunit	BCAS0766
RND family efflux transporter, mexJK-opr		K562_RS09620	1.56368	1.81084		efflux transporter outer membrane subunit	BCAL1813
		K562_RS09625	3.75461			efflux RND transporter permease subunit	BCAL1812
		K562_RS09630	7.70905			efflux RND transporter periplasmic adaptor subunit	BCAL1811
RND family efflux transporter, RND-10, ceoAB-opcM	opcM	K562_RS30120	1.43831			multidrug efflux transporter outer membrane subunit OpcM	BCAM2549
	ceoB	K562_RS30125	1.83275		-2.45836	multidrug efflux RND transporter permease subunit CeoB	BCAM2550
	ceoA	K562_RS30130	4.74085	1.67553		multidrug efflux RND transporter periplasmic adaptor subunit CeoA	BCAM2551
RND family efflux transporter, RND-3, amrAB-oprA	oprB	K562_RS10325	2.7819	0.874564		efflux transporter outer membrane subunit	BCAL1676
	armB	K562_RS10330	3.12951	0.678115		multidrug efflux RND transporter permease subunit	BCAL1675
	amrA	K562_RS10335	4.08151	1.79537	1.71832	MexX/AxyX family multidrug efflux RND transporter periplasmic adaptor subunit	BCAL1674
RND family efflux transporter, RND-4, bepAB-oprB	bepA	K562_RS05060	4.7016	1.43212	1.24451	efflux RND transporter periplasmic adaptor subunit	BCAL2822
	bepB	K562_RS05065	2.1128			efflux RND transporter permease BpeB	BCAL2821
	oprB	K562_RS05070	1.72093	0.798619		efflux transporter outer membrane subunit	BCAL2820
RND family efflux transporter, RND-9		K562_RS26980		4.3327		efflux transporter outer membrane subunit	BCAM1945
		K562_RS26985	1.42422			multidrug efflux RND transporter permease subunit	BCAM1946
		K562_RS26990		2.95979		efflux RND transporter periplasmic adaptor subunit	BCAM1947
β-Lactamase, class A, PenA/PenB	penA/penB	K562_RS28095	3.62548	3.05439	1.73928	PEN-B family class A beta-lactamase	BCAM2165
β-Lactamase, class C, AmpC	AmpC	K562_RS32355	1.58473	3.21748		class C beta-lactamase	BCAS0156
annotated as putative beta-lactamase fold protein		K562_RS07780	1.13213		1.80042	MBL fold metallo-hydrolase	BCAL2165
		K562_RS24370			-1.30329	MBL fold metallo-hydrolase	BCAM1430
		K562_RS31730		-5.0483	-6.53324	MBL fold metallo-hydrolase	BCAS0034
		K562_RS03460	1.18389		1.37978	MBL fold metallo-hydrolase	BCAL0673
		K562_RS00815	1.36508			MBL fold metallo-hydrolase	BCAL0158
		K562_RS18715	-1.60314	-1.66653	-1.04746	MBL fold metallo-hydrolase	BCAM0300
		K562_RS09590	3.40252	1.38905		MBL fold metallo-hydrolase	BCAL1818
		K562_RS30700	-1.1206			MBL fold metallo-hydrolase	BCAM2668
