## Supplementary Table S6L for "Transcriptomics uncovers outer membrane remodeling as conserved strategy for *Burkholderia cenocepacia* survival in protozoan and macrophage phagosomes"

### Sheet: Sheet1
	locus_tag	log2FC_Te2h	log2FC_Te4h	log2FC_Te24h	product_description	J2315_locus
T1SS	K562_RS07900	0.833277	3.46711	1.62268	cytochrome o ubiquinol oxidase subunit III	BCAL2142
	K562_RS07905				cytochrome o ubiquinol oxidase subunit IV	BCAL2141
	K562_RS07910				DUF4148 domain-containing protein	BCAL2140
T2SS	K562_RS23810	-4.8467			peptidase domain-containing ABC transporter	BCAM1317
	K562_RS23815				hypothetical protein	BCAM1318
	K562_RS23820	-4.16761			HlyD family efflux transporter periplasmic adaptor subunit	BCAM1319
	K562_RS23825				OmpW family protein	BCAM1320
T3SS	K562_RS27505				EscU/YscU/HrcU family type III secretion system export apparatus switch protein	BCAM2045
	K562_RS27510				type III secretion system export apparatus subunit SctT	BCAM2046
	K562_RS27515				hypothetical protein	BCAM2047
	K562_RS27520				type III secretion system ATPase SctN	BCAM2048
	K562_RS27525				type III secretion system stator protein SctL	BCAM2049
	K562_RS27530				SctK family type III secretion system sorting platform protein	BCAM2050
	K562_RS27535	1.92464			type III secretion inner membrane ring lipoprotein SctJ	BCAM2051
	K562_RS27540	-2.13175		-4.6438	hypothetical protein	BCAM2052
	K562_RS27545	1.23932			hypothetical protein	BCAM2053
	K562_RS27550				type III secretion system inner membrane ring subunit SctD	BCAM2054
	K562_RS27555	1.48726			type III secretion system outer membrane ring subunit SctC	BCAM2055
	K562_RS27560				type III secretion system export apparatus subunit SctS	BCAM2056
	K562_RS27565	1.98278	2.84031		type III secretion system export apparatus subunit SctV	BCAM2057
T4SS	K562_RS18835	-3.01279		-3.27454	lytic transglycosylase domain-containing protein	BCAM0324
	K562_RS18840				TrbC/VirB2 family protein	BCAM0325
	K562_RS18845				VirB3 family type IV secretion system protein	BCAM0326
	K562_RS18850	-3.85059			VirB4 family type IV secretion/conjugal transfer ATPase	BCAM0327
	K562_RS18855	-1.61278			type IV secretion system protein	BCAM0328
	K562_RS18860	-1.4775			P-type DNA transfer protein VirB5	BCAM0329
	K562_RS18865	-2.46683			type IV secretion system protein	BCAM0331
	K562_RS18870	-3.22962			TrbG/VirB9 family P-type conjugative transfer protein	BCAM0332
	K562_RS18875	-2.25329			type IV secretion system protein VirB10	BCAM0333
	K562_RS18880	-4.34292			P-type DNA transfer ATPase VirB11	BCAM0334
	K562_RS18885	-2.07938			hypothetical protein	NA
	K562_RS18890	-2.80353	-3.69657	-2.43275	type IV secretory system conjugative DNA transfer family protein	NA
	K562_RS18895		-2.79003		PriCT-2 domain-containing protein	BCAM0337
	K562_RS18900	-1.12845	-4.86751		hypothetical protein	BCAM0338
	K562_RS18905	-1.13655			hypothetical protein	BCAM0339
	K562_RS18910	-0.691422	-4.93545		relaxase/mobilization nuclease domain-containing protein	BCAM0340
	K562_40024	-1.23469	-2.14403	-1.55701	putative TraG conjugative transfer protein	pBCA020
	K562_40025	-0.828184	-3.72622	-2.21164	putative TraH conjugative transfer protein	pBCA021
	K562_40026	0.917667			hypothetical protein	pBCA022
	K562_40027				hypothetical protein	pBCA023
	K562_40028	0.800201			hypothetical protein	pBCA024
	K562_40029				putative TraF conjugative transfer protein	pBCA025
	K562_40030				hypothetical protein	pBCA026
	K562_40031				hypothetical protein	pBCA026a
	K562_40032				hypothetical protein	NA
	K562_40033	-1.26954			conjugal transfer mating pair stabilization protein TraN	pBCA027
	K562_40034	-0.987738			hypothetical protein	pBCA028
	K562_40035				hypothetical protein	pBCA029
	K562_40036				putative conjugative transfer protein	pBCA030
	K562_40037				putative TraU conjugative transfer protein precursor	pBCA031
	K562_40038				putative TraW conjugative transfer protein precursor	pBCA032
	K562_40039	-4.17503			putative peptidase protein	pBCA033
	K562_40040				hypothetical protein	pBCA034
	K562_40041				GntR family regulatory protein	pBCA035
	K562_40042	1.34759			hypothetical protein	pBCA036
	K562_40043				hypothetical protein	pBCA037
	K562_40044				hypothetical protein	pBCA037a
	K562_40045				hypothetical protein	pBCA038
	K562_40046	-1.89266			hypothetical protein	NA
	K562_40047	-2.09008			hypothetical protein	NA
	K562_40048	-1.43472			putative TraC conjugative transfer protein	pBCA041
	K562_40049				hypothetical protein	pBCA042
	K562_40050	0.844041			thiol:disulfide interchange protein DsbC precursor	pBCA043
	K562_40051	-4.04619			putative TraB conjugative transfer protein	pBCA044
	K562_40052	-3.18195			hypothetical protein	NA
	K562_40053				hypothetical protein	pBCA045
	K562_40054				putative TraE conjugative transfer protein	pBCA046
	K562_40055				hypothetical protein	pBCA047
	K562_40056	-1.3964			hypothetical protein	pBCA048
	K562_40057	-3.63973			hypothetical protein	pBCA048a
	K562_40058				putative transglycosylase protein	pBCA049
	K562_40059	-2.93464	-2.06684	-3.378	hypothetical protein	pBCA050
	K562_40060	-2.49562		-3.38132	LamB/YcsF family protein	pBCA051
	K562_40061	-1.26993			hypothetical protein	pBCA052
	K562_40062	-1.05682			putative extracellular solute-binding protein	pBCA053
T5SS	K562_40064	-2.2544	-2.23532	-3.39771	hypothetical protein	pBCA055
	K562_40065	-3.14647	-3.16833	-3.81286	hypothetical protein	NA
	K562_40066	-1.83162			hypothetical protein	pBCA056
	K562_40067		-1.55874		putative conjugative transfer protein	pBCA057
	K562_40068	1.94873			Thiol:disulfide interchange protein DsbD	BCAL0263
	K562_40069	-1.52442			putative TraD conjugative transfer protein	pBCA059
T6SS	K562_RS01770	0.853388			type VI secretion system baseplate subunit TssK	BCAL0338
	K562_RS01775		-1.76725		type VI secretion system lipoprotein TssJ	BCAL0339
	K562_RS01780	1.77381			hypothetical protein	BCAL0340
	K562_RS01785	0.833954			type VI secretion system contractile sheath small subunit	BCAL0341
	K562_RS01790				type VI secretion system contractile sheath large subunit	BCAL0342
	K562_RS01795	-1.43128	-1.95451		type VI secretion system tube protein Hcp	BCAL0343
	K562_RS01800	-1.36834			type VI secretion system baseplate subunit TssE	BCAL0344
	K562_RS01805				type VI secretion system baseplate subunit TssF	BCAL0345
	K562_RS01810				type VI secretion system baseplate subunit TssG	BCAL0346
	K562_RS01815	1.45825			type VI secretion system ATPase TssH	BCAL0347
	K562_RS01820				type VI secretion system protein TssA	BCAL0348
	K562_RS01825				OmpA family protein	BCAL0349
	K562_RS01830				type VI secretion system-associated protein TagF	BCAL0350
	K562_RS01835	0.998505	0.581184		type VI secretion system membrane subunit TssM	BCAL0351
